# Covalent Targeting of Glutamate Cysteine Ligase to Inhibit Glutathione Synthesis

**DOI:** 10.1101/2023.05.18.541312

**Authors:** Lydia Zhang, Michelle Tang, Xavier Tao, Qian Shao, Vienna Thomas, Saki Shimizu, Miki Kasano, Yoshinori Ishikawa, Takayuki Inukai, Daniel K. Nomura

## Abstract

Dysregulated oxidative stress plays a major role in cancer pathogenesis and some types of cancer cells are particularly vulnerable to inhibiting cellular antioxidant capacity. Glutamate-cysteine ligase (GCL) is the first and rate-limiting step in the synthesis of the major cellular antioxidant glutathione (GSH). Developing a GCL inhibitor may be an attractive therapeutic strategy for certain cancer types that are particularly sensitive to oxidative stress. In this study, we reveal a cysteine-reactive covalent ligand EN25 that covalently targets an allosteric cysteine C114 on GCLM, the modifier subunit of GCL, leading to inhibition of GCL activity, lowering of cellular GSH levels, and impaired cell viability in ARID1A-deficient cancer cells that are particularly vulnerable to glutathione depletion, but not in ARID1A-positive cancer cells. Our studies uncover a novel potential ligandable site within GCLM that can be targeted to inhibit the GSH synthesis in cancer cells to target vulnerable cancer cell types.
