## Supplementary material for "Covalent Targeting of Glutamate Cysteine Ligase to Inhibit Glutathione Synthesis": Table S1

### Sheet: Sheet2
enamine	activity
DKM 2-100	106.011
DKM 2-101	105.121
DKM 2-102	119.229
DKM 2-103	102.934
DKM 2-106	114.383
DKM 2-107	75.6504
DKM 2-108	61.5852
DKM 2-109	87.8716
DKM 2-110	93.5856
DKM 2-111	107.597
DKM 2-113	102.912
DKM 2-114	116.881
DKM 2-116	124.696
DKM 2-117	138.483
DKM 2-119	87.8395
DKM 2-120	97.9595
DKM 2-31	68.2318
DKM 2-32	76.4008
DKM 2-33	93.8
DKM 2-34	85.1165
DKM 2-37	77.4407
DKM 2-39	100.275
DKM 2-40	79.1345
DKM 2-42	124.578
DKM 2-43	79.9278
DKM 2-47	92.2777
DKM 2-48	107.565
DKM 2-49	115.798
DKM 2-50	134.388
DKM 2-52	88.2656
DKM 2-58	108.712
DKM 2-59	125.404
DKM 2-60	141.324
DKM 2-62	131.911
DKM 2-67	90.6567
DKM 2-71	91.0278
DKM 2-72	93.9808
DKM 2-76	93.456
DKM 2-79	108.179
DKM 2-80	88.1861
DKM 2-83	78.166
DKM 2-84	106.461
DKM 2-85	67.1384
DKM 2-86	117.385
DKM 2-87	76.4973
DKM 2-90	77.4078
DKM 2-91	86.0549
DKM 2-93	88.9284
DKM 2-94	87.4174
DKM 2-95	111.424
DKM 2-97	99.5676
DKM 3-10	80.571
DKM 3-11	96.716
DKM 3-12	60.4703
DKM 3-13	116.366
DKM 3-15	92.4278
DKM 3-22	84.2046
DKM 3-29	109.109
DKM 3-30	117.396
DKM 3-31	152.333
DKM 3-32	121.855
DKM 3-36	123.549
DKM 3-4	100.425
DKM 3-41	55.8605
DKM 3-42	120.655
DKM 3-43	88.547
DKM 3-5	60.5989
DKM 3-7	124.836
DKM 3-70	104.467
DKM 3-8	131.011
DKM 3-9	152.805
EN-1	98.9388
EN-10	72.2539
EN-100	77.8532
EN-101	86.4843
EN-102	87.375
EN-103	87.8998
EN-104	73.0446
EN-105	92.6501
EN-106	94.9245
EN-108	45.0415
EN-109	83.03
EN-111	43.0824
EN-112	43.0191
EN-113	41.3768
EN-114	44.2283
EN-115	44.1755
EN-116	49.0495
EN-117	56.305
EN-12	95.1107
EN-120	42.3907
EN-121	46.1821
EN-122	43.1986
EN-123	44.9306
EN-124	47.9511
EN-125	50.565
EN-126	71.9249
EN-127	73.2821
EN-128	47.9934
EN-13	94.1767
EN-130	47.1326
EN-132	49.0442
EN-138	83.8643
EN-139	60.2813
EN-14	73.6681
EN-140	65.4615
EN-141	93.8974
EN-142	60.3816
EN-144	78.4412
EN-145	134.093
EN-146	78.6313
EN-147	86.3409
EN-148	92.9311
EN-149	83.3732
EN-150	118.6
EN-151	92.1284
EN-152	81.9528
EN-153	85.4591
EN-154	86.8373
EN-155	94.5364
EN-156	91.5687
EN-157	88.3528
EN-158	91.4736
EN-159	77.5276
EN-160	100.25
EN-161	80.923
EN-162	91.7641
EN-163	88.9178
EN-164	106.872
EN-165	86.23
EN-166	101.554
EN-167	88.1786
EN-168	81.7838
EN-169	79.0009
EN-17	79.9233
EN-170	81.224
EN-171	89.9687
EN-172	90.2327
EN-173	86.9007
EN-174	73.3349
EN-175	77.7177
EN-176	93.3588
EN-178	63.9354
EN-178	88.2366
EN-179	77.3006
EN-18	73.03
EN-180	76.1336
EN-181	83.859
EN-182	98.6711
EN-183	86.737
EN-184	108.298
EN-185	87.8512
EN-186	86.7845
EN-187	82.4597
EN-19	80.923
EN-2	78.9432
EN-20	88.6187
EN-208	101.821
EN-209	98.2022
EN-21	85.8496
EN-210	110.17
EN-211	131.664
EN-212	113.55
EN-213	141.261
EN-214	122.275
EN-215	123.704
EN-216	101.205
EN-217	96.6706
EN-218	83.8282
EN-219	110.64
EN-22	71.5304
EN-220	129.766
EN-221	138.209
EN-222	117.963
EN-223	110.693
EN-224	103.223
EN-225	81.8901
EN-226	146.491
EN-227	96.2683
EN-228	113.121
EN-229	116.588
EN-23	76.3188
EN-230	105.644
EN-231	112.692
EN-232	100.829
EN-233	79.0869
EN-234	114.174
EN-235	88.5494
EN-236	85.2298
EN-237	91.5513
EN-238	134.413
EN-239	134.32
EN-24	73.0235
EN-240	110.258
EN-241	126.963
EN-242	121.551
EN-243	93.3779
EN-244	89.3072
EN-245	54.2737
EN-246	93.5919
EN-247	116.588
EN-248	124.046
EN-249	109.775
EN-25	39.8663
EN-250	126.259
EN-251	108.266
EN-252	96.9389
EN-253	110.707
EN-254	90.8563
EN-255	98.3409
EN-256	74.8753
EN-257	77.5176
EN-258	100.869
EN-259	93.6126
EN-26	80.0614
EN-260	85.5651
EN-261	94.8868
EN-262	80.8506
EN-263	66.4657
EN-264	62.509
EN-265	90.2461
EN-266	89.9175
EN-267	92.8347
EN-268	95.9531
EN-269	96.1274
EN-27	63.9333
EN-270	104.343
EN-271	121.49
EN-272	102.874
EN-273	84.2037
EN-274	78.6241
EN-275	89.3474
EN-276	110.472
EN-277	104.296
EN-278	95.9049
EN-279	83.0559
EN-28	72.1223
EN-280	84.7512
EN-281	88.7362
EN-282	90.1277
EN-283	80.6429
EN-284	78.657
EN-285	76.4333
EN-286	100.936
EN-287	66.8296
EN-288	55.9153
EN-289	56.2592
EN-29	74.1548
EN-290	88.6041
EN-291	92.0167
EN-292	76.6843
EN-293	92.0035
EN-294	92.1356
EN-295	91.2638
EN-296	68.2827
EN-297	68.0801
EN-298	80.3435
EN-299	86.856
EN-3	92.9467
EN-30	88.6385
EN-300	107.785
EN-301	97.8336
EN-302	97.5694
EN-303	120.621
EN-304	104.474
EN-305	111.889
EN-306	118.371
EN-307	99.203
EN-308	92.8446
EN-309	95.3369
EN-310	99.3527
EN-311	105.694
EN-312	112.924
EN-313	90.1145
EN-314	81.365
EN-315	85.5438
EN-316	73.4522
EN-317	73.5183
EN-318	80.4403
EN-319	89.1722
EN-32	80.6599
EN-320	86.7679
EN-321	85.8432
EN-322	102.365
EN-323	84.7776
EN-324	79.0181
EN-325	71.9066
EN-326	83.1396
EN-327	80.6517
EN-328	82.0608
EN-329	96.7988
EN-330	98.4412
EN-331	89.9384
EN-332	88.0317
EN-333	99.7974
EN-334	86.5214
EN-335	81.7759
EN-336	79.7666
EN-337	74.3725
EN-338	75.1167
EN-339	84.1303
EN-340	92.3514
EN-341	76.4113
EN-342	95.1915
EN-343	76.9044
EN-344	92.9502
EN-345	82.4262
EN-346	84.9582
EN-347	66.5698
EN-348	106.587
EN-349	107.904
EN-350	97.1114
EN-351	112.607
EN-352	106.482
EN-353	101.013
EN-354	88.6438
EN-355	80.5636
EN-356	86.1955
EN-357	74.6896
EN-358	110.133
EN-359	103.616
EN-360	113.853
EN-361	121.38
EN-362	119.144
EN-363	109.296
EN-364	131.132
EN-365	120.999
EN-366	86.5652
EN-367	92.7593
EN-368	104.101
EN-369	137.545
EN-370	127.716
EN-371	290.495
EN-372	157.364
EN-373	110.057
EN-374	98.6584
EN-375	137.726
EN-376	108.801
EN-377	108.363
EN-378	111.656
EN-379	122.826
EN-380	125.214
EN-381	133.054
EN-382	203.121
EN-383	107.764
EN-384	109.058
EN-385	106.622
EN-386	178.963
EN-387	110.495
EN-388	88.9439
EN-389	132.55
EN-390	124.719
EN-391	137.203
EN-392	137.726
EN-393	139.676
EN-394	125.947
EN-395	117.935
EN-396	124.405
EN-397	125.671
EN-398	112.959
EN-399	122.664
EN-4	74.8849
EN-400	150.828
EN-401	128.021
EN-402	159.819
EN-403	162.008
EN-404	122.94
EN-405	147.555
EN-406	120.657
EN-407	124.091
EN-408	105.519
EN-409	108.449
EN-410	113.806
EN-411	100.628
EN-412	113.283
EN-413	131.066
EN-414	108.049
EN-415	122.95
EN-416	114.843
EN-417	157.069
EN-418	96.4891
EN-419	118.011
EN-420	134.129
EN-421	129.248
EN-422	133.13
EN-423	126.232
EN-424	129.781
EN-425	126.537
EN-426	106.708
EN-427	138.421
EN-428	150.086
EN-429	149.315
EN-430	147.05
EN-431	144.776
EN-432	145.49
EN-433	164.367
EN-434	142.226
EN-435	139.286
EN-436	178.126
EN-437	131.56
EN-438	69.5867
EN-439	64.7213
EN-440	67.7266
EN-441	69.3484
EN-442	64.1981
EN-443	48.4276
EN-444	67.9881
EN-445	73.7313
EN-446	72.406
EN-447	92.7803
EN-448	52.8454
EN-449	49.9855
EN-45	80.239
EN-450	61.9659
EN-452	41.3649
EN-453	55.4729
EN-454	42.1031
EN-455	82.3926
EN-456	45.5851
EN-457	61.1289
EN-458	57.7806
EN-459	65.0817
EN-46	76.8187
EN-460	74.0569
EN-461	65.0003
EN-462	62.3147
EN-463	66.3954
EN-464	65.9943
EN-465	66.1571
EN-466	71.7666
EN-467	68.3079
EN-468	73.7488
EN-469	79.9628
EN-47	97.6825
EN-470	86.2059
EN-471	82.9274
EN-472	97.5237
EN-473	92.3502
EN-474	99.5466
EN-475	86.6419
EN-476	91.0074
EN-477	99.0292
EN-478	75.8879
EN-479	48.7938
EN-48	93.1901
EN-480	85.2061
EN-481	66.7442
EN-482	91.4027
EN-483	94.6812
EN-484	80.1197
EN-485	94.1522
EN-486	108.045
EN-487	91.7049
EN-488	65.5293
EN-489	64.7794
EN-49	59.8684
EN-491	83.9795
EN-492	87.601
EN-493	93.0361
EN-494	104.302
EN-495	87.7173
EN-496	124.24
EN-497	118.485
EN-498	66.8081
EN-499	62.3147
EN-50	69.8794
EN-500	92.5129
EN-501	95.617
EN-502	88.0253
EN-503	65.6978
EN-504	88.1649
EN-505	96.1751
EN-506	80.6371
EN-507	86.1245
EN-509	62.0124
EN-51	67.7351
EN-510	69.453
EN-511	64.791
EN-512	78.184
EN-513	70.0459
EN-514	78.1899
EN-515	79.7535
EN-516	90.5075
EN-517	77.5737
EN-518	101.831
EN-519	141.052
EN-52	95.7027
EN-520	120.51
EN-521	165.125
EN-522	117.562
EN-523	154.679
EN-524	129.728
EN-525	93.3645
EN-526	206.058
EN-527	129.657
EN-528	115.95
EN-529	100.908
EN-53	86.5665
EN-530	106.373
EN-531	105.405
EN-532	114.391
EN-533	100.818
EN-534	93.696
EN-535	110.091
EN-536	112.079
EN-537	116.72
EN-538	119.883
EN-539	99.2684
EN-54	93.144
EN-540	94.5202
EN-541	93.1136
EN-542	95.4071
EN-543	82.4616
EN-544	104.393
EN-545	78.1524
EN-546	92.9076
EN-547	124.048
EN-548	78.5645
EN-549	111.569
EN-55	63.6966
EN-550	108.344
EN-551	78.0807
EN-552	90.1214
EN-553	69.534
EN-554	88.5715
EN-555	85.4538
EN-556	108.084
EN-557	135.014
EN-558	80.3652
EN-559	86.5289
EN-560	96.742
EN-561	110.234
EN-562	79.0572
EN-563	62.4834
EN-564	78.0718
EN-565	152.95
EN-566	118.933
EN-567	124.774
EN-568	76.28
EN-569	74.8018
EN-57	98.7086
EN-570	97.0107
EN-571	94.2693
EN-572	87.0933
EN-573	94.0812
EN-574	93.2211
EN-575	95.7565
EN-576	121.683
EN-577	152.69
EN-578	78.3584
EN-579	57.8427
EN-58	80.8836
EN-580	105.952
EN-581	118.825
EN-582	91.2144
EN-583	81.5836
EN-584	112.339
EN-585	100.791
EN-586	95.5594
EN-587	94.9771
EN-588	86.9768
EN-589	112.572
EN-59	70.0307
EN-590	80.4011
EN-591	91.295
EN-592	90.9366
EN-593	105.307
EN-594	135.973
EN-595	92.2267
EN-595	182.297
EN-596	119.202
EN-597	98.7129
EN-6	74.1943
EN-60	53.8303
EN-61	83.2909
EN-62	101.747
EN-63	93.8478
EN-64	77.3186
EN-65	85.9219
EN-66	73.5365
EN-67	67.6496
EN-68	51.64
EN-69	68.0969
EN-7	89.4014
EN-70	47.4172
EN-71	67.2879
EN-72	89.6843
EN-74	74.2732
EN-75	80.1009
EN-78	129.301
EN-8	58.6977
EN-80	40.1096
EN-82	61.2497
EN-83	60.4275
EN-84	62.6836
EN-85	92.1969
EN-86	85.3629
EN-87	96.2552
EN-88	107.858
EN-89	97.9851
EN-9	102.089
EN-90	78.6604
EN-93	131.478
EN-94	83.0912
EN-95	84.4962
EN-96	66.4864
EN-97	80.2389
EN-98	93.9278
EN-99	82.8314
IGA 1-12	59.8699
IGA 1-14	66.9954
IGA 1-15	66.4122
IGA 1-26	69.6992
TRH 1-115	150.929
TRH 1-12	111.918
TRH 1-129	140.68
TRH 1-13	111.757
TRH 1-133	58.9633
TRH 1-134	59.0747
TRH 1-135	52.7763
TRH 1-140	74.529
TRH 1-143	74.5184
TRH 1-145	73.8398
TRH 1-149	72.5038
TRH 1-152	66.5977
TRH 1-155	78.3568
TRH 1-156	74.1632
TRH 1-160	70.2294
TRH 1-162	72.6098
TRH 1-167	63.2524
TRH 1-168	82.3331
TRH 1-17	83.9554
TRH 1-170	65.8661
TRH 1-170	94.0445
TRH 1-171	82.2218
TRH 1-176	59.52
TRH 1-177	72.7424
TRH 1-178	76.2627
TRH 1-179	84.6022
TRH 1-189	73.6118
TRH 1-19	103.588
TRH 1-191	91.5686
TRH 1-194	78.1607
TRH 1-20	117.771
TRH 1-23	101.658
TRH 1-27	103.062
TRH 1-32	69.5076
TRH 1-50	88.9222
TRH 1-51	99.9134
TRH 1-53	84.5916
TRH 1-54	125.264
TRH 1-55	71.751
TRH 1-56	109.773
TRH 1-57	121.534
TRH 1-58	107.769
TRH 1-59	107.951
TRH 1-60	115.412
TRH 1-65	52.3764
TRH 1-68	151.701
TRH 1-70	116.613
TRH 1-74	182.297
TRH 1-78	71.5601
YP 1-1	66.2584
YP 1-16	68.061
YP 1-18	69.0418
YP 1-22	68.0875
YP 1-23	77.1958
YP 1-24	66.5553
YP 1-25	64.9595
YP 1-26	68.2413
YP 1-31	95.0518
YP 1-36	61.7043
YP 1-37	78.6113
YP 1-38	71.5707
YP 1-39	88.0324
YP 1-40	73.5217
YP 1-42	80.5623
YP 1-44	61.4498
YP1-19	56.058

### Sheet: Sheet1
Compound name	Compound structure
DKM 2-31
DKM 2-32
DKM 2-33
DKM 2-34
DKM 2-37
DKM 2-39
DKM 2-40
DKM 2-42
DKM 2-43
DKM 2-47
DKM 2-48
DKM 2-49
DKM 2-50
DKM 2-52
DKM 2-58
DKM 2-59
DKM 2-60
DKM 2-62
DKM 2-67
DKM 2-71
DKM 2-72
DKM 2-76
DKM 2-79
DKM 2-80
DKM 2-83
DKM 2-84
DKM 2-85
DKM 2-86
DKM 2-87
DKM 2-90
DKM 2-91
DKM 2-93
DKM 2-94
DKM 2-95
DKM 2-97
DKM 2-100
DKM 2-101
DKM 2-102
DKM 2-103
DKM 2-106
DKM 2-107
DKM 2-108
DKM 2-109
DKM 2-110
DKM 2-111
DKM 2-113
DKM 2-114
DKM 2-116
DKM 2-117
DKM 2-119
DKM 2-120
DKM 3-4
DKM 3-5
DKM 3-7
DKM 3-8
DKM 3-9
DKM 3-10
DKM 3-11
DKM 3-12
DKM 3-13
DKM 3-15
DKM 3-22
DKM 3-29
DKM 3-30
DKM 3-31
DKM 3-32
DKM 3-36
DKM 3-41
DKM 3-42
DKM 3-43
DKM 3-70
EN-1
EN-2
EN-3
EN-4
EN-6
EN-7
EN-8
EN-9
EN-10
EN-12
EN-13
EN-14
EN-17
EN-18
EN-19
EN-20
EN-21
EN-22
EN-23
EN-24
EN-25
EN-26
EN-27
EN-28
EN-29
EN-30
EN-32
EN-45
EN-46
EN-47
EN-48
EN-49
EN-50
EN-51
EN-52
EN-53
EN-54
EN-55
EN-57
EN-58
EN-59
EN-60
EN-61
EN-62
EN-63
EN-64
EN-65
EN-66
EN-67
EN-68
EN-69
EN-70
EN-71
EN-72
EN-74
EN-75
EN-78
EN-80
EN-82
EN-83
EN-84
EN-85
EN-86
EN-87
EN-88
EN-89
EN-90
EN-93
EN-94
EN-95
EN-96
EN-97
EN-98
EN-99
EN-100
EN-101
EN-102
EN-103
EN-104
EN-105
EN-106
EN-108
EN-109
EN-111
EN-112
EN-113
EN-114
EN-115
EN-116
EN-117
EN-120
EN-121
EN-122
EN-123
EN-124
EN-125
EN-126
EN-127
EN-128
EN-130
EN-132
EN-138
EN-139
EN-140
EN-141
EN-142
EN-144
EN-145
EN-146
EN-147
EN-148
EN-149
EN-150
EN-151
EN-152
EN-153
EN-154
EN-155
EN-156
EN-157
EN-158
EN-159
EN-160
EN-161
EN-162
EN-163
EN-164
EN-165
EN-166
EN-167
EN-168
EN-169
EN-170
EN-171
EN-172
EN-173
EN-174
EN-175
EN-176
EN-178
EN-179
EN-180
EN-181
EN-182
EN-183
EN-184
EN-185
EN-186
EN-187
EN-208
EN-209
EN-210
EN-211
EN-212
EN-213
EN-214
EN-215
EN-216
EN-217
EN-218
EN-219
EN-220
EN-221
EN-222
EN-223
EN-224
EN-225
EN-226
EN-227
EN-228
EN-229
EN-230
EN-231
EN-232
EN-233
EN-234
EN-235
EN-236
EN-237
EN-238
EN-239
EN-240
EN-241
EN-242
EN-243
EN-244
EN-245
EN-246
EN-247
EN-248
EN-249
EN-250
EN-251
EN-252
EN-253
EN-254
EN-255
EN-256
EN-257
EN-258
EN-259
EN-260
EN-261
EN-262
EN-263
EN-264
EN-265
EN-266
EN-267
EN-268
EN-269
EN-270
EN-271
EN-272
EN-273
EN-274
EN-275
EN-276
EN-277
EN-278
EN-279
EN-280
EN-281
EN-282
EN-283
EN-284
EN-285
EN-286
EN-287
EN-288
EN-289
EN-290
EN-291
EN-292
EN-293
EN-294
EN-295
EN-296
EN-297
EN-298
EN-299
EN-300
EN-301
EN-302
EN-303
EN-304
EN-305
EN-306
EN-307
EN-308
EN-309
EN-310
EN-311
EN-312
EN-313
EN-314
EN-315
EN-316
EN-317
EN-318
EN-319
EN-320
EN-321
EN-322
EN-323
EN-324
EN-325
EN-326
EN-327
EN-328
EN-329
EN-330
EN-331
EN-332
EN-333
EN-334
EN-335
EN-336
EN-337
EN-338
EN-339
EN-340
EN-341
EN-342
EN-343
EN-344
EN-345
EN-346
EN-347
EN-348
EN-349
EN-350
EN-351
EN-352
EN-353
EN-354
EN-355
EN-356
EN-357
EN-358
EN-359
EN-360
EN-361
EN-362
EN-363
EN-364
EN-365
EN-366
EN-367
EN-368
EN-369
EN-370
EN-371
EN-372
EN-373
EN-374
EN-375
EN-376
EN-377
EN-378
EN-379
EN-380
EN-381
EN-382
EN-383
EN-384
EN-385
EN-386
EN-387
EN-388
EN-389
EN-390
EN-391
EN-392
EN-393
EN-394
EN-395
EN-396
EN-397
EN-398
EN-399
EN-400
EN-401
EN-402
EN-403
EN-404
EN-405
EN-406
EN-407
EN-408
EN-409
EN-410
EN-411
EN-412
EN-413
EN-414
EN-415
EN-416
EN-417
EN-418
EN-419
EN-420
EN-421
EN-422
EN-423
EN-424
EN-425
EN-426
EN-427
EN-428
EN-429
EN-430
EN-431
EN-432
EN-433
EN-434
EN-435
EN-436
EN-437
EN-438
EN-439
EN-440
EN-441
EN-442
EN-443
EN-444
EN-445
EN-446
EN-447
EN-448
EN-449
EN-450
EN-452
EN-453
EN-454
EN-455
EN-456
EN-457
EN-458
EN-459
EN-460
EN-461
EN-462
EN-463
EN-464
EN-465
EN-466
EN-467
EN-468
EN-469
EN-470
EN-471
EN-472
EN-473
EN-474
EN-475
EN-476
EN-477
EN-478
EN-479
EN-480
EN-481
EN-482
EN-483
EN-484
EN-485
EN-486
EN-487
EN-488
EN-489
EN-491
EN-492
EN-493
EN-494
EN-495
EN-496
EN-497
EN-498
EN-499
EN-500
EN-501
EN-502
EN-503
EN-504
EN-505
EN-506
EN-507
EN-509
EN-510
EN-511
EN-512
EN-513
EN-514
EN-515
EN-516
EN-517
EN-518
EN-519
EN-520
EN-521
EN-522
EN-523
EN-524
EN-525
EN-526
EN-527
EN-528
EN-529
EN-530
EN-531
EN-532
EN-533
EN-534
EN-535
EN-536
EN-537
EN-538
EN-539
EN-540
EN-541
EN-542
EN-543
EN-544
EN-545
EN-546
EN-547
EN-548
EN-549
EN-550
EN-551
EN-552
EN-553
EN-554
EN-555
EN-556
EN-557
EN-558
EN-559
EN-560
EN-561
EN-562
EN-563
EN-564
EN-565
EN-566
EN-567
EN-568
EN-569
EN-570
EN-571
EN-572
EN-573
EN-574
EN-575
EN-576
EN-577
EN-578
EN-579
EN-580
EN-581
EN-582
EN-583
EN-584
EN-585
EN-586
EN-587
EN-588
EN-589
EN-590
EN-591
EN-592
EN-593
EN-594
EN-595
EN-595
EN-596
EN-597
TRH 1-12
TRH 1-13
TRH 1-17
TRH 1-19
TRH 1-20
TRH 1-23
TRH 1-27
TRH 1-32
TRH 1-50
TRH 1-51
TRH 1-53
TRH 1-54
TRH 1-55
TRH 1-56
TRH 1-57
TRH 1-58
TRH 1-59
TRH 1-60
TRH 1-65
TRH 1-68
TRH 1-70
TRH 1-74
TRH 1-78
TRH 1-115
TRH 1-129
TRH 1-133
TRH 1-134
TRH 1-135
TRH 1-140
TRH 1-143
TRH 1-145
TRH 1-149
TRH 1-152
TRH 1-155
TRH 1-156
TRH 1-160
TRH 1-162
TRH 1-167
TRH 1-168
TRH 1-170
TRH 1-171
TRH 1-176
TRH 1-177
TRH 1-178
TRH 1-179
TRH 1-189
TRH 1-191
TRH 1-194
YP 1-1
YP 1-16
YP 1-18
YP 1-22
YP 1-23
YP 1-24
YP 1-25
YP 1-26
YP 1-31
YP 1-36
YP 1-37
YP 1-38
YP 1-39
YP 1-40
YP 1-42
YP 1-44
YP1-19
